# The gene expression profile of the song control nucleus HVC shows sex specificity, hormone responsiveness, and species specificity among songbirds

**DOI:** 10.1101/2021.02.28.432133

**Authors:** Meng-Ching Ko, Carolina Frankl-Vilches, Antje Bakker, Manfred Gahr

## Abstract

Singing occurs in songbirds of both sexes, but some species show typical degrees of sex-specific performance. We studied the transcriptional sex differences in the HVC, a brain nucleus critical for song pattern generation, of the forest weaver (*Ploceus bicolor*), the blue-capped cordon-bleu (*Uraeginthus cyanocephalus*), and the canary (*Serinus canaria*), which are species that show low, medium, and high levels of sex-specific singing, respectively. We observed persistent sex differences in gene expression levels regardless of the species-specific sexual singing phenotypes. We further studied the HVC transcriptomes of defined phenotypes of canary, known for its testosterone-sensitive seasonal singing. By studying both sexes of canaries during both breeding and nonbreeding seasons, nonbreeding canaries treated with testosterone, and spontaneously singing females, we found that the circulating androgen levels and sex were the predominant variables associated with the variations in the HVC transcriptomes. The comparison of natural singing with testosterone-induced singing in canaries of the same sex revealed considerable differences in the HVC transcriptomes. Strong transcriptional changes in the HVC were detected during the transition from nonsinging to singing in canaries of both sexes. Although the sex-specific genes of singing females shared little resemblance with those of males, our analysis showed potential functional convergences. Thus, male and female songbirds achieve comparable singing behaviours with sex-specific transcriptomes.
