## Supplemental Table 1 for "The gene expression profile of the song control nucleus HVC shows sex specificity, hormone responsiveness, and species specificity among songbirds"

### Sheet: Sex_biased_gene_fisher
sample	chromosome	observed_in_chr	expected_in_chr	odds.ratio	pvalue	FDR	significant	direction	comparison
FW_male-biased	chrZ	291	26	24.9264	2.77e-215	8.864e-214	sig	Male-biased	forest weaver male to female
FW_male-biased	chr4	7	27	0.248548	1	1		Male-biased	forest weaver male to female
FW_male-biased	chr7	9	18.2	0.485952	0.994	1		Male-biased	forest weaver male to female
FW_male-biased	chr19	4	10.9	0.362965	0.995	1		Male-biased	forest weaver male to female
FW_male-biased	chr10	11	13.6	0.806748	0.795	1		Male-biased	forest weaver male to female
FW_male-biased	chr27	4	7.3	0.54137	0.934	1		Male-biased	forest weaver male to female
FW_male-biased	chr6	10	19.8	0.49456	0.995	1		Male-biased	forest weaver male to female
FW_male-biased	chr13	7	11.7	0.592341	0.946	1		Male-biased	forest weaver male to female
FW_male-biased	chr2	20	48.6	0.387177	1	1		Male-biased	forest weaver male to female
FW_male-biased	chr5	13	33.4	0.373342	1	1		Male-biased	forest weaver male to female
FW_male-biased	chr17	10	10.3	0.972039	0.58	1		Male-biased	forest weaver male to female
FW_male-biased	chr3	15	43	0.32912	1	1		Male-biased	forest weaver male to female
FW_male-biased	chr20	3	11.3	0.260307	0.999	1		Male-biased	forest weaver male to female
FW_male-biased	chr1	17	41.2	0.392048	1	1		Male-biased	forest weaver male to female
FW_male-biased	chr28	5	7.2	0.695927	0.841	1		Male-biased	forest weaver male to female
FW_male-biased	chr24	3	6.1	0.491235	0.941	1		Male-biased	forest weaver male to female
FW_male-biased	chr1A	14	33.6	0.400094	1	1		Male-biased	forest weaver male to female
FW_male-biased	chr12	10	12.6	0.789214	0.808	1		Male-biased	forest weaver male to female
FW_male-biased	chr21	2	6.4	0.307762	0.988	1		Male-biased	forest weaver male to female
FW_male-biased	chr9	7	17.1	0.40047	0.998	1		Male-biased	forest weaver male to female
FW_male-biased	chr4A	8	12.7	0.625689	0.936	1		Male-biased	forest weaver male to female
FW_male-biased	chr15	10	12.6	0.791207	0.806	1		Male-biased	forest weaver male to female
FW_male-biased	chr23	3	6.9	0.429091	0.969	1		Male-biased	forest weaver male to female
FW_male-biased	chr11	4	12.3	0.319988	0.998	1		Male-biased	forest weaver male to female
FW_male-biased	chr18	5	11	0.449373	0.985	1		Male-biased	forest weaver male to female
FW_male-biased	chr14	6	14.1	0.41894	0.995	1		Male-biased	forest weaver male to female
FW_male-biased	chr8	5	15.1	0.325563	0.999	1		Male-biased	forest weaver male to female
FW_male-biased	chr22	2	3	0.66446	0.802	1		Male-biased	forest weaver male to female
FW_male-biased	chr26	2	5.6	0.352293	0.976	1		Male-biased	forest weaver male to female
FW_male-biased	chr1B	0	1.2	0	1	1		Male-biased	forest weaver male to female
FW_male-biased	chr25	0	3.5	0	1	1		Male-biased	forest weaver male to female
FW_male-biased	chrLG2	0	0.1	0	1	1		Male-biased	forest weaver male to female
CB_male-biased	chrZ	404	50.2	12.9784	2.13e-219	6.816e-218	sig	Male-biased	cordon-bleu male to female
CB_male-biased	chr4	46	52.3	0.874319	0.826	1		Male-biased	cordon-bleu male to female
CB_male-biased	chr7	24	35.1	0.675028	0.98	1		Male-biased	cordon-bleu male to female
CB_male-biased	chr19	9	21	0.423052	0.999	1		Male-biased	cordon-bleu male to female
CB_male-biased	chr10	13	26.2	0.48902	0.998	1		Male-biased	cordon-bleu male to female
CB_male-biased	chr27	5	14.2	0.349121	0.998	1		Male-biased	cordon-bleu male to female
CB_male-biased	chr6	31	38.3	0.802912	0.899	1		Male-biased	cordon-bleu male to female
CB_male-biased	chr13	10	22.6	0.436195	0.999	1		Male-biased	cordon-bleu male to female
CB_male-biased	chr2	81	94	0.849436	0.926	1		Male-biased	cordon-bleu male to female
CB_male-biased	chr5	30	64.5	0.448008	1	1		Male-biased	cordon-bleu male to female
CB_male-biased	chr17	8	19.9	0.39763	0.999	1		Male-biased	cordon-bleu male to female
CB_male-biased	chr3	65	83.1	0.766845	0.984	1		Male-biased	cordon-bleu male to female
CB_male-biased	chr20	12	21.9	0.542091	0.991	1		Male-biased	cordon-bleu male to female
CB_male-biased	chr1	62	79.7	0.763177	0.984	1		Male-biased	cordon-bleu male to female
CB_male-biased	chr28	3	13.8	0.214555	1	1		Male-biased	cordon-bleu male to female
CB_male-biased	chr24	4	11.7	0.338233	0.997	1		Male-biased	cordon-bleu male to female
CB_male-biased	chr1A	45	65	0.678068	0.996	1		Male-biased	cordon-bleu male to female
CB_male-biased	chr12	10	24.4	0.404381	1	1		Male-biased	cordon-bleu male to female
CB_male-biased	chr21	3	12.5	0.238619	1	1		Male-biased	cordon-bleu male to female
CB_male-biased	chr9	14	33.1	0.414565	1	1		Male-biased	cordon-bleu male to female
CB_male-biased	chr4A	9	24.5	0.361746	1	1		Male-biased	cordon-bleu male to female
CB_male-biased	chr15	8	24.3	0.323657	1	1		Male-biased	cordon-bleu male to female
CB_male-biased	chr23	4	13.4	0.295442	0.999	1		Male-biased	cordon-bleu male to female
CB_male-biased	chr11	13	23.8	0.540916	0.993	1		Male-biased	cordon-bleu male to female
CB_male-biased	chr18	12	21.3	0.559273	0.988	1		Male-biased	cordon-bleu male to female
CB_male-biased	chr14	19	27.2	0.691588	0.958	1		Male-biased	cordon-bleu male to female
CB_male-biased	chr8	21	29.1	0.715725	0.949	1		Male-biased	cordon-bleu male to female
CB_male-biased	chr22	4	5.8	0.687597	0.829	1		Male-biased	cordon-bleu male to female
CB_male-biased	chr26	9	10.9	0.824467	0.758	1		Male-biased	cordon-bleu male to female
CB_male-biased	chr1B	2	2.3	0.856383	0.682	1		Male-biased	cordon-bleu male to female
CB_male-biased	chr25	0	6.8	0	1	1		Male-biased	cordon-bleu male to female
CB_male-biased	chrLG2	0	0.2	0	1	1		Male-biased	cordon-bleu male to female
LD_male-biased	chrZ	367	123	3.33978	4.18e-63	1.3376e-61	sig	Male-biased	breeding canary male to female
LD_male-biased	chr4	134	128	1.04934	0.321	1		Male-biased	breeding canary male to female
LD_male-biased	chr7	92	86.1	1.07139	0.29	1		Male-biased	breeding canary male to female
LD_male-biased	chr19	46	51.5	0.89148	0.787	1		Male-biased	breeding canary male to female
LD_male-biased	chr10	60	64.2	0.932329	0.712	1		Male-biased	breeding canary male to female
LD_male-biased	chr27	9	34.8	0.25615	1	1		Male-biased	breeding canary male to female
LD_male-biased	chr6	89	93.9	0.946184	0.701	1		Male-biased	breeding canary male to female
LD_male-biased	chr13	44	55.4	0.789835	0.942	1		Male-biased	breeding canary male to female
LD_male-biased	chr2	204	230.3	0.875376	0.961	1		Male-biased	breeding canary male to female
LD_male-biased	chr5	161	158.1	1.01965	0.426	1		Male-biased	breeding canary male to female
LD_male-biased	chr17	38	48.7	0.776899	0.942	1		Male-biased	breeding canary male to female
LD_male-biased	chr3	201	203.6	0.98624	0.582	1		Male-biased	breeding canary male to female
LD_male-biased	chr20	51	53.7	0.949019	0.658	1		Male-biased	breeding canary male to female
LD_male-biased	chr1	185	195.2	0.943333	0.774	1		Male-biased	breeding canary male to female
LD_male-biased	chr28	18	33.9	0.52778	0.998	1		Male-biased	breeding canary male to female
LD_male-biased	chr24	16	28.7	0.553645	0.995	1		Male-biased	breeding canary male to female
LD_male-biased	chr1A	131	159.1	0.813045	0.988	1		Male-biased	breeding canary male to female
LD_male-biased	chr12	47	59.7	0.783148	0.953	1		Male-biased	breeding canary male to female
LD_male-biased	chr21	22	30.5	0.718611	0.947	1		Male-biased	breeding canary male to female
LD_male-biased	chr9	75	81.1	0.922299	0.758	1		Male-biased	breeding canary male to female
LD_male-biased	chr4A	55	60	0.914939	0.75	1		Male-biased	breeding canary male to female
LD_male-biased	chr15	65	59.5	1.09419	0.272	1		Male-biased	breeding canary male to female
LD_male-biased	chr23	24	32.9	0.727835	0.947	1		Male-biased	breeding canary male to female
LD_male-biased	chr11	53	58.2	0.908225	0.762	1		Male-biased	breeding canary male to female
LD_male-biased	chr18	41	52.1	0.783796	0.942	1		Male-biased	breeding canary male to female
LD_male-biased	chr14	70	66.7	1.05046	0.372	1		Male-biased	breeding canary male to female
LD_male-biased	chr8	62	71.3	0.866412	0.869	1		Male-biased	breeding canary male to female
LD_male-biased	chr22	9	14.2	0.631267	0.937	1		Male-biased	breeding canary male to female
LD_male-biased	chr26	24	26.7	0.898096	0.719	1		Male-biased	breeding canary male to female
LD_male-biased	chr1B	4	5.7	0.698834	0.818	1		Male-biased	breeding canary male to female
LD_male-biased	chr25	4	16.6	0.240104	1	1		Male-biased	breeding canary male to female
LD_male-biased	chrLG2	0	0.4	0	1	1		Male-biased	breeding canary male to female
SDT_male-biased	chrZ	318	60	6.89971	5.66e-119	1.8112e-117	sig	Male-biased	non-breeding canary with T male to female
SDT_male-biased	chr4	20	62.4	0.308485	1	1		Male-biased	non-breeding canary with T male to female
SDT_male-biased	chr7	37	42	0.877336	0.798	1		Male-biased	non-breeding canary with T male to female
SDT_male-biased	chr19	32	25.1	1.28225	0.112	1		Male-biased	non-breeding canary with T male to female
SDT_male-biased	chr10	24	31.3	0.761141	0.921	1		Male-biased	non-breeding canary with T male to female
SDT_male-biased	chr27	22	17	1.30343	0.146	1		Male-biased	non-breeding canary with T male to female
SDT_male-biased	chr6	33	45.8	0.712803	0.979	1		Male-biased	non-breeding canary with T male to female
SDT_male-biased	chr13	24	27	0.885291	0.745	1		Male-biased	non-breeding canary with T male to female
SDT_male-biased	chr2	40	112.3	0.333431	1	1		Male-biased	non-breeding canary with T male to female
SDT_male-biased	chr5	51	77.1	0.646004	0.999	1		Male-biased	non-breeding canary with T male to female
SDT_male-biased	chr17	35	23.7	1.48838	0.0212	0.6784		Male-biased	non-breeding canary with T male to female
SDT_male-biased	chr3	36	99.3	0.3424	1	1		Male-biased	non-breeding canary with T male to female
SDT_male-biased	chr20	19	26.2	0.721221	0.937	1		Male-biased	non-breeding canary with T male to female
SDT_male-biased	chr1	40	95.2	0.399653	1	1		Male-biased	non-breeding canary with T male to female
SDT_male-biased	chr28	27	16.5	1.64897	0.0137	0.4384		Male-biased	non-breeding canary with T male to female
SDT_male-biased	chr24	28	14	2.02152	0.00101	0.03232	sig	Male-biased	non-breeding canary with T male to female
SDT_male-biased	chr1A	36	77.6	0.446874	1	1		Male-biased	non-breeding canary with T male to female
SDT_male-biased	chr12	21	29.1	0.716243	0.949	1		Male-biased	non-breeding canary with T male to female
SDT_male-biased	chr21	29	14.9	1.9732	0.00116	0.03712	sig	Male-biased	non-breeding canary with T male to female
SDT_male-biased	chr9	33	39.6	0.829458	0.869	1		Male-biased	non-breeding canary with T male to female
SDT_male-biased	chr4A	26	29.3	0.8862	0.75	1		Male-biased	non-breeding canary with T male to female
SDT_male-biased	chr15	33	29	1.14028	0.263	1		Male-biased	non-breeding canary with T male to female
SDT_male-biased	chr23	17	16	1.06193	0.443	1		Male-biased	non-breeding canary with T male to female
SDT_male-biased	chr11	30	28.4	1.05795	0.412	1		Male-biased	non-breeding canary with T male to female
SDT_male-biased	chr18	30	25.4	1.1862	0.213	1		Male-biased	non-breeding canary with T male to female
SDT_male-biased	chr14	39	32.5	1.20513	0.156	1		Male-biased	non-breeding canary with T male to female
SDT_male-biased	chr8	30	34.8	0.85938	0.811	1		Male-biased	non-breeding canary with T male to female
SDT_male-biased	chr22	18	6.9	2.61893	0.000598	0.019136	sig	Male-biased	non-breeding canary with T male to female
SDT_male-biased	chr26	29	13	2.25858	0.000168	0.005376	sig	Male-biased	non-breeding canary with T male to female
SDT_male-biased	chr1B	7	2.8	2.51817	0.0316	1		Male-biased	non-breeding canary with T male to female
SDT_male-biased	chr25	6	8.1	0.74099	0.814	1		Male-biased	non-breeding canary with T male to female
SDT_male-biased	chrLG2	1	0.2	4.66248	0.241	1		Male-biased	non-breeding canary with T male to female
LDtoNS_male-biased	chrZ	33	43.9	0.742284	0.963	1		Male-biased	breeding male to non-breeding singing female
LDtoNS_male-biased	chr4	45	45.6	0.985039	0.561	1		Male-biased	breeding male to non-breeding singing female
LDtoNS_male-biased	chr7	31	30.7	1.01038	0.505	1		Male-biased	breeding male to non-breeding singing female
LDtoNS_male-biased	chr19	23	18.4	1.26018	0.172	1		Male-biased	breeding male to non-breeding singing female
LDtoNS_male-biased	chr10	22	22.9	0.959579	0.605	1		Male-biased	breeding male to non-breeding singing female
LDtoNS_male-biased	chr27	10	12.4	0.804684	0.789	1		Male-biased	breeding male to non-breeding singing female
LDtoNS_male-biased	chr6	30	33.5	0.892726	0.75	1		Male-biased	breeding male to non-breeding singing female
LDtoNS_male-biased	chr13	26	19.8	1.32533	0.107	1		Male-biased	breeding male to non-breeding singing female
LDtoNS_male-biased	chr2	58	82.1	0.685212	0.998	1		Male-biased	breeding male to non-breeding singing female
LDtoNS_male-biased	chr5	62	56.4	1.10773	0.244	1		Male-biased	breeding male to non-breeding singing female
LDtoNS_male-biased	chr17	37	17.4	2.18233	4.04e-05	0.0012928	sig	Male-biased	breeding male to non-breeding singing female
LDtoNS_male-biased	chr3	44	72.6	0.584948	1	1		Male-biased	breeding male to non-breeding singing female
LDtoNS_male-biased	chr20	23	19.1	1.2074	0.223	1		Male-biased	breeding male to non-breeding singing female
LDtoNS_male-biased	chr1	75	69.6	1.08515	0.273	1		Male-biased	breeding male to non-breeding singing female
LDtoNS_male-biased	chr28	13	12.1	1.07744	0.439	1		Male-biased	breeding male to non-breeding singing female
LDtoNS_male-biased	chr24	17	10.2	1.67208	0.037	1		Male-biased	breeding male to non-breeding singing female
LDtoNS_male-biased	chr1A	45	56.7	0.781766	0.954	1		Male-biased	breeding male to non-breeding singing female
LDtoNS_male-biased	chr12	18	21.3	0.842514	0.79	1		Male-biased	breeding male to non-breeding singing female
LDtoNS_male-biased	chr21	15	10.9	1.38593	0.145	1		Male-biased	breeding male to non-breeding singing female
LDtoNS_male-biased	chr9	20	28.9	0.684298	0.966	1		Male-biased	breeding male to non-breeding singing female
LDtoNS_male-biased	chr4A	44	21.4	2.1146	1.72e-05	0.0005504	sig	Male-biased	breeding male to non-breeding singing female
LDtoNS_male-biased	chr15	25	21.2	1.18298	0.239	1		Male-biased	breeding male to non-breeding singing female
LDtoNS_male-biased	chr23	18	11.7	1.54829	0.0577	1		Male-biased	breeding male to non-breeding singing female
LDtoNS_male-biased	chr11	22	20.8	1.06142	0.426	1		Male-biased	breeding male to non-breeding singing female
LDtoNS_male-biased	chr18	22	18.6	1.19008	0.247	1		Male-biased	breeding male to non-breeding singing female
LDtoNS_male-biased	chr14	25	23.8	1.05237	0.433	1		Male-biased	breeding male to non-breeding singing female
LDtoNS_male-biased	chr8	32	25.4	1.26931	0.12	1		Male-biased	breeding male to non-breeding singing female
LDtoNS_male-biased	chr22	4	5.1	0.787673	0.746	1		Male-biased	breeding male to non-breeding singing female
LDtoNS_male-biased	chr26	8	9.5	0.839161	0.733	1		Male-biased	breeding male to non-breeding singing female
LDtoNS_male-biased	chr1B	6	2	2.9557	0.0231	0.7392		Male-biased	breeding male to non-breeding singing female
LDtoNS_male-biased	chr25	2	5.9	0.33696	0.98	1		Male-biased	breeding male to non-breeding singing female
LDtoNS_male-biased	chrLG2	1	0.2	6.37943	0.184	1		Male-biased	breeding male to non-breeding singing female
SDtoNS_male-biased	chrZ	44	37.2	1.19434	0.152	1		Male-biased	non-breeding male to non-breeding singing female
SDtoNS_male-biased	chr4	31	38.7	0.791834	0.913	1		Male-biased	non-breeding male to non-breeding singing female
SDtoNS_male-biased	chr7	21	26	0.800957	0.864	1		Male-biased	non-breeding male to non-breeding singing female
SDtoNS_male-biased	chr19	20	15.6	1.29292	0.164	1		Male-biased	non-breeding male to non-breeding singing female
SDtoNS_male-biased	chr10	16	19.4	0.81976	0.812	1		Male-biased	non-breeding male to non-breeding singing female
SDtoNS_male-biased	chr27	12	10.5	1.14412	0.368	1		Male-biased	non-breeding male to non-breeding singing female
SDtoNS_male-biased	chr6	29	28.4	1.02269	0.482	1		Male-biased	non-breeding male to non-breeding singing female
SDtoNS_male-biased	chr13	24	16.8	1.44643	0.0592	1		Male-biased	non-breeding male to non-breeding singing female
SDtoNS_male-biased	chr2	53	69.6	0.742436	0.986	1		Male-biased	non-breeding male to non-breeding singing female
SDtoNS_male-biased	chr5	45	47.8	0.937431	0.682	1		Male-biased	non-breeding male to non-breeding singing female
SDtoNS_male-biased	chr17	26	14.7	1.79427	0.00561	0.17952		Male-biased	non-breeding male to non-breeding singing female
SDtoNS_male-biased	chr3	46	61.6	0.73024	0.985	1		Male-biased	non-breeding male to non-breeding singing female
SDtoNS_male-biased	chr20	23	16.2	1.43064	0.0692	1		Male-biased	non-breeding male to non-breeding singing female
SDtoNS_male-biased	chr1	40	59	0.658893	0.997	1		Male-biased	non-breeding male to non-breeding singing female
SDtoNS_male-biased	chr28	19	10.2	1.87766	0.0105	0.336		Male-biased	non-breeding male to non-breeding singing female
SDtoNS_male-biased	chr24	13	8.7	1.50461	0.109	1		Male-biased	non-breeding male to non-breeding singing female
SDtoNS_male-biased	chr1A	39	48.1	0.799768	0.924	1		Male-biased	non-breeding male to non-breeding singing female
SDtoNS_male-biased	chr12	17	18	0.940484	0.631	1		Male-biased	non-breeding male to non-breeding singing female
SDtoNS_male-biased	chr21	13	9.2	1.41676	0.148	1		Male-biased	non-breeding male to non-breeding singing female
SDtoNS_male-biased	chr9	19	24.5	0.768707	0.892	1		Male-biased	non-breeding male to non-breeding singing female
SDtoNS_male-biased	chr4A	29	18.1	1.62372	0.0123	0.3936		Male-biased	non-breeding male to non-breeding singing female
SDtoNS_male-biased	chr15	22	18	1.22882	0.206	1		Male-biased	non-breeding male to non-breeding singing female
SDtoNS_male-biased	chr23	19	9.9	1.93713	0.00788	0.25216		Male-biased	non-breeding male to non-breeding singing female
SDtoNS_male-biased	chr11	21	17.6	1.19853	0.244	1		Male-biased	non-breeding male to non-breeding singing female
SDtoNS_male-biased	chr18	20	15.7	1.27804	0.175	1		Male-biased	non-breeding male to non-breeding singing female
SDtoNS_male-biased	chr14	29	20.2	1.45536	0.0397	1		Male-biased	non-breeding male to non-breeding singing female
SDtoNS_male-biased	chr8	17	21.6	0.783709	0.864	1		Male-biased	non-breeding male to non-breeding singing female
SDtoNS_male-biased	chr22	4	4.3	0.929495	0.627	1		Male-biased	non-breeding male to non-breeding singing female
SDtoNS_male-biased	chr26	9	8.1	1.11653	0.423	1		Male-biased	non-breeding male to non-breeding singing female
SDtoNS_male-biased	chr1B	3	1.7	1.73755	0.264	1		Male-biased	non-breeding male to non-breeding singing female
SDtoNS_male-biased	chr25	2	5	0.397462	0.959	1		Male-biased	non-breeding male to non-breeding singing female
SDtoNS_male-biased	chrLG2	1	0.1	7.52173	0.159	1		Male-biased	non-breeding male to non-breeding singing female
SD_male-biased	chrZ	345	30.6	25.3305	5.52e-253	1.7664e-251	sig	Male-biased	non-breeding canary male to female
SD_male-biased	chr4	24	31.8	0.743556	0.938	1		Male-biased	non-breeding canary male to female
SD_male-biased	chr7	13	21.4	0.598561	0.98	1		Male-biased	non-breeding canary male to female
SD_male-biased	chr19	1	12.8	0.0766023	1	1		Male-biased	non-breeding canary male to female
SD_male-biased	chr10	4	16	0.245386	1	1		Male-biased	non-breeding canary male to female
SD_male-biased	chr27	2	8.6	0.228838	0.998	1		Male-biased	non-breeding canary male to female
SD_male-biased	chr6	5	23.3	0.207609	1	1		Male-biased	non-breeding canary male to female
SD_male-biased	chr13	1	13.8	0.0710107	1	1		Male-biased	non-breeding canary male to female
SD_male-biased	chr2	32	57.3	0.533957	1	1		Male-biased	non-breeding canary male to female
SD_male-biased	chr5	18	39.3	0.441045	1	1		Male-biased	non-breeding canary male to female
SD_male-biased	chr17	2	12.1	0.162396	1	1		Male-biased	non-breeding canary male to female
SD_male-biased	chr3	35	50.6	0.67228	0.993	1		Male-biased	non-breeding canary male to female
SD_male-biased	chr20	4	13.3	0.294984	0.999	1		Male-biased	non-breeding canary male to female
SD_male-biased	chr1	25	48.5	0.493887	1	1		Male-biased	non-breeding canary male to female
SD_male-biased	chr28	1	8.4	0.117209	1	1		Male-biased	non-breeding canary male to female
SD_male-biased	chr24	2	7.1	0.277409	0.993	1		Male-biased	non-breeding canary male to female
SD_male-biased	chr1A	23	39.6	0.564546	0.999	1		Male-biased	non-breeding canary male to female
SD_male-biased	chr12	8	14.8	0.532753	0.98	1		Male-biased	non-breeding canary male to female
SD_male-biased	chr21	2	7.6	0.261211	0.995	1		Male-biased	non-breeding canary male to female
SD_male-biased	chr9	10	20.2	0.48729	0.996	1		Male-biased	non-breeding canary male to female
SD_male-biased	chr4A	6	14.9	0.396227	0.997	1		Male-biased	non-breeding canary male to female
SD_male-biased	chr15	2	14.8	0.132183	1	1		Male-biased	non-breeding canary male to female
SD_male-biased	chr23	0	8.2	0	1	1		Male-biased	non-breeding canary male to female
SD_male-biased	chr11	1	14.5	0.0675318	1	1		Male-biased	non-breeding canary male to female
SD_male-biased	chr18	6	12.9	0.45804	0.989	1		Male-biased	non-breeding canary male to female
SD_male-biased	chr14	14	16.6	0.84001	0.773	1		Male-biased	non-breeding canary male to female
SD_male-biased	chr8	7	17.7	0.387805	0.999	1		Male-biased	non-breeding canary male to female
SD_male-biased	chr22	2	3.5	0.563954	0.868	1		Male-biased	non-breeding canary male to female
SD_male-biased	chr26	2	6.6	0.299006	0.99	1		Male-biased	non-breeding canary male to female
SD_male-biased	chr1B	0	1.4	0	1	1		Male-biased	non-breeding canary male to female
SD_male-biased	chr25	0	4.1	0	1	1		Male-biased	non-breeding canary male to female
SD_male-biased	chrLG2	0	0.1	0	1	1		Male-biased	non-breeding canary male to female
FW_female-biased	chrZ	7	43.6	0.153548	1	1		Female-biased	forest weaver male to female
FW_female-biased	chr4	65	45.4	1.46804	0.00357	0.11424		Female-biased	forest weaver male to female
FW_female-biased	chr7	47	30.5	1.57182	0.00365	0.1168		Female-biased	forest weaver male to female
FW_female-biased	chr19	9	18.2	0.487846	0.994	1		Female-biased	forest weaver male to female
FW_female-biased	chr10	27	22.8	1.19194	0.218	1		Female-biased	forest weaver male to female
FW_female-biased	chr27	2	12.3	0.160376	1	1		Female-biased	forest weaver male to female
FW_female-biased	chr6	40	33.3	1.2123	0.144	1		Female-biased	forest weaver male to female
FW_female-biased	chr13	12	19.6	0.605139	0.974	1		Female-biased	forest weaver male to female
FW_female-biased	chr2	125	81.6	1.62311	2.7e-06	8.64e-05	sig	Female-biased	forest weaver male to female
FW_female-biased	chr5	64	56	1.15365	0.159	1		Female-biased	forest weaver male to female
FW_female-biased	chr17	7	17.3	0.400692	0.998	1		Female-biased	forest weaver male to female
FW_female-biased	chr3	110	72.2	1.60239	1.41e-05	0.0004512	sig	Female-biased	forest weaver male to female
FW_female-biased	chr20	10	19	0.519966	0.991	1		Female-biased	forest weaver male to female
FW_female-biased	chr1	74	69.2	1.07619	0.296	1		Female-biased	forest weaver male to female
FW_female-biased	chr28	6	12	0.49612	0.979	1		Female-biased	forest weaver male to female
FW_female-biased	chr24	2	10.2	0.194416	1	1		Female-biased	forest weaver male to female
FW_female-biased	chr1A	79	56.4	1.44165	0.00241	0.07712		Female-biased	forest weaver male to female
FW_female-biased	chr12	12	21.2	0.560999	0.988	1		Female-biased	forest weaver male to female
FW_female-biased	chr21	5	10.8	0.459275	0.982	1		Female-biased	forest weaver male to female
FW_female-biased	chr9	33	28.7	1.15394	0.241	1		Female-biased	forest weaver male to female
FW_female-biased	chr4A	13	21.3	0.605425	0.978	1		Female-biased	forest weaver male to female
FW_female-biased	chr15	11	21.1	0.514934	0.994	1		Female-biased	forest weaver male to female
FW_female-biased	chr23	4	11.6	0.340438	0.997	1		Female-biased	forest weaver male to female
FW_female-biased	chr11	14	20.6	0.673014	0.948	1		Female-biased	forest weaver male to female
FW_female-biased	chr18	9	18.5	0.482228	0.994	1		Female-biased	forest weaver male to female
FW_female-biased	chr14	22	23.7	0.928307	0.662	1		Female-biased	forest weaver male to female
FW_female-biased	chr8	35	25.3	1.40189	0.0407	1		Female-biased	forest weaver male to female
FW_female-biased	chr22	1	5	0.19739	0.993	1		Female-biased	forest weaver male to female
FW_female-biased	chr26	5	9.5	0.525715	0.957	1		Female-biased	forest weaver male to female
FW_female-biased	chr1B	1	2	0.492676	0.869	1		Female-biased	forest weaver male to female
FW_female-biased	chr25	0	5.9	0	1	1		Female-biased	forest weaver male to female
FW_female-biased	chrLG2	0	0.2	0	1	1		Female-biased	forest weaver male to female
CB_female-biased	chrZ	3	102	0.027978	1	1		Female-biased	cordon-bleu male to female
CB_female-biased	chr4	128	106.1	1.22035	0.0253	0.8096		Female-biased	cordon-bleu male to female
CB_female-biased	chr7	93	71.4	1.31822	0.0107	0.3424		Female-biased	cordon-bleu male to female
CB_female-biased	chr19	34	42.7	0.79337	0.917	1		Female-biased	cordon-bleu male to female
CB_female-biased	chr10	61	53.2	1.1503	0.174	1		Female-biased	cordon-bleu male to female
CB_female-biased	chr27	17	28.8	0.586579	0.991	1		Female-biased	cordon-bleu male to female
CB_female-biased	chr6	87	77.8	1.12368	0.174	1		Female-biased	cordon-bleu male to female
CB_female-biased	chr13	35	45.9	0.75747	0.954	1		Female-biased	cordon-bleu male to female
CB_female-biased	chr2	202	190.8	1.06507	0.223	1		Female-biased	cordon-bleu male to female
CB_female-biased	chr5	141	131	1.08184	0.211	1		Female-biased	cordon-bleu male to female
CB_female-biased	chr17	45	40.4	1.11768	0.267	1		Female-biased	cordon-bleu male to female
CB_female-biased	chr3	213	168.7	1.29388	0.000687	0.021984	sig	Female-biased	cordon-bleu male to female
CB_female-biased	chr20	39	44.5	0.874125	0.807	1		Female-biased	cordon-bleu male to female
CB_female-biased	chr1	193	161.8	1.21358	0.0104	0.3328		Female-biased	cordon-bleu male to female
CB_female-biased	chr28	28	28.1	0.997127	0.536	1		Female-biased	cordon-bleu male to female
CB_female-biased	chr24	14	23.8	0.584709	0.986	1		Female-biased	cordon-bleu male to female
CB_female-biased	chr1A	136	131.9	1.03346	0.378	1		Female-biased	cordon-bleu male to female
CB_female-biased	chr12	54	49.5	1.09408	0.291	1		Female-biased	cordon-bleu male to female
CB_female-biased	chr21	23	25.3	0.908613	0.699	1		Female-biased	cordon-bleu male to female
CB_female-biased	chr9	69	67.2	1.02742	0.437	1		Female-biased	cordon-bleu male to female
CB_female-biased	chr4A	48	49.7	0.964619	0.615	1		Female-biased	cordon-bleu male to female
CB_female-biased	chr15	48	49.4	0.97193	0.596	1		Female-biased	cordon-bleu male to female
CB_female-biased	chr23	19	27.2	0.694894	0.954	1		Female-biased	cordon-bleu male to female
CB_female-biased	chr11	60	48.3	1.25087	0.0672	1		Female-biased	cordon-bleu male to female
CB_female-biased	chr18	46	43.2	1.06756	0.364	1		Female-biased	cordon-bleu male to female
CB_female-biased	chr14	38	55.3	0.68098	0.993	1		Female-biased	cordon-bleu male to female
CB_female-biased	chr8	83	59.1	1.42255	0.00298	0.09536		Female-biased	cordon-bleu male to female
CB_female-biased	chr22	5	11.8	0.422616	0.989	1		Female-biased	cordon-bleu male to female
CB_female-biased	chr26	20	22.1	0.903044	0.7	1		Female-biased	cordon-bleu male to female
CB_female-biased	chr1B	3	4.7	0.632277	0.848	1		Female-biased	cordon-bleu male to female
CB_female-biased	chr25	5	13.7	0.362422	0.997	1		Female-biased	cordon-bleu male to female
CB_female-biased	chrLG2	0	0.4	0	1	1		Female-biased	cordon-bleu male to female
LD_female-biased	chrZ	35	142.3	0.236398	1	1		Female-biased	breeding canary male to female
LD_female-biased	chr4	146	148	0.985504	0.577	1		Female-biased	breeding canary male to female
LD_female-biased	chr7	117	99.5	1.18313	0.0596	1		Female-biased	breeding canary male to female
LD_female-biased	chr19	63	59.5	1.05986	0.358	1		Female-biased	breeding canary male to female
LD_female-biased	chr10	81	74.3	1.09335	0.251	1		Female-biased	breeding canary male to female
LD_female-biased	chr27	47	40.2	1.1724	0.182	1		Female-biased	breeding canary male to female
LD_female-biased	chr6	102	108.5	0.937581	0.739	1		Female-biased	breeding canary male to female
LD_female-biased	chr13	63	64.1	0.982491	0.572	1		Female-biased	breeding canary male to female
LD_female-biased	chr2	291	266.2	1.10399	0.0768	1		Female-biased	breeding canary male to female
LD_female-biased	chr5	182	182.8	0.995349	0.536	1		Female-biased	breeding canary male to female
LD_female-biased	chr17	69	56.3	1.23137	0.0711	1		Female-biased	breeding canary male to female
LD_female-biased	chr3	213	235.4	0.897104	0.928	1		Female-biased	breeding canary male to female
LD_female-biased	chr20	71	62.1	1.14776	0.163	1		Female-biased	breeding canary male to female
LD_female-biased	chr1	198	225.7	0.867871	0.968	1		Female-biased	breeding canary male to female
LD_female-biased	chr28	60	39.2	1.54348	0.00268	0.08576		Female-biased	breeding canary male to female
LD_female-biased	chr24	39	33.2	1.17589	0.203	1		Female-biased	breeding canary male to female
LD_female-biased	chr1A	199	184	1.08795	0.156	1		Female-biased	breeding canary male to female
LD_female-biased	chr12	91	69	1.32934	0.0107	0.3424		Female-biased	breeding canary male to female
LD_female-biased	chr21	43	35.3	1.22258	0.136	1		Female-biased	breeding canary male to female
LD_female-biased	chr9	82	93.8	0.870655	0.888	1		Female-biased	breeding canary male to female
LD_female-biased	chr4A	64	69.4	0.92097	0.746	1		Female-biased	breeding canary male to female
LD_female-biased	chr15	69	68.8	1.00231	0.513	1		Female-biased	breeding canary male to female
LD_female-biased	chr23	38	38	1.00047	0.526	1		Female-biased	breeding canary male to female
LD_female-biased	chr11	74	67.3	1.10199	0.242	1		Female-biased	breeding canary male to female
LD_female-biased	chr18	58	60.2	0.962726	0.626	1		Female-biased	breeding canary male to female
LD_female-biased	chr14	89	77.2	1.15859	0.118	1		Female-biased	breeding canary male to female
LD_female-biased	chr8	106	82.4	1.29759	0.0113	0.3616		Female-biased	breeding canary male to female
LD_female-biased	chr22	27	16.4	1.64777	0.0183	0.5856		Female-biased	breeding canary male to female
LD_female-biased	chr26	34	30.9	1.10299	0.329	1		Female-biased	breeding canary male to female
LD_female-biased	chr1B	8	6.6	1.21029	0.371	1		Female-biased	breeding canary male to female
LD_female-biased	chr25	17	19.2	0.886546	0.715	1		Female-biased	breeding canary male to female
LD_female-biased	chrLG2	0	0.5	0	1	1		Female-biased	breeding canary male to female
SDT_female-biased	chrZ	23	200.5	0.109463	1	1		Female-biased	non-breeding canary with T male to female
SDT_female-biased	chr4	254	208.7	1.23233	0.0029	0.0928		Female-biased	non-breeding canary with T male to female
SDT_female-biased	chr7	174	140.3	1.25132	0.007	0.224		Female-biased	non-breeding canary with T male to female
SDT_female-biased	chr19	65	83.9	0.770975	0.978	1		Female-biased	non-breeding canary with T male to female
SDT_female-biased	chr10	119	104.7	1.14099	0.115	1		Female-biased	non-breeding canary with T male to female
SDT_female-biased	chr27	28	56.6	0.49066	1	1		Female-biased	non-breeding canary with T male to female
SDT_female-biased	chr6	154	153	1.00699	0.485	1		Female-biased	non-breeding canary with T male to female
SDT_female-biased	chr13	81	90.3	0.894335	0.832	1		Female-biased	non-breeding canary with T male to female
SDT_female-biased	chr2	480	375.3	1.31811	5.93e-07	1.8976e-05	sig	Female-biased	non-breeding canary with T male to female
SDT_female-biased	chr5	306	257.7	1.2035	0.00367	0.11744		Female-biased	non-breeding canary with T male to female
SDT_female-biased	chr17	65	79.4	0.816061	0.942	1		Female-biased	non-breeding canary with T male to female
SDT_female-biased	chr3	426	331.8	1.31874	2e-06	6.4e-05	sig	Female-biased	non-breeding canary with T male to female
SDT_female-biased	chr20	75	87.5	0.854544	0.903	1		Female-biased	non-breeding canary with T male to female
SDT_female-biased	chr1	376	318.1	1.20122	0.00174	0.05568		Female-biased	non-breeding canary with T male to female
SDT_female-biased	chr28	43	55.2	0.776346	0.948	1		Female-biased	non-breeding canary with T male to female
SDT_female-biased	chr24	22	46.8	0.466628	1	1		Female-biased	non-breeding canary with T male to female
SDT_female-biased	chr1A	293	259.3	1.14033	0.0307	0.9824		Female-biased	non-breeding canary with T male to female
SDT_female-biased	chr12	109	97.3	1.12393	0.156	1		Female-biased	non-breeding canary with T male to female
SDT_female-biased	chr21	27	49.7	0.539929	1	1		Female-biased	non-breeding canary with T male to female
SDT_female-biased	chr9	114	132.2	0.858352	0.937	1		Female-biased	non-breeding canary with T male to female
SDT_female-biased	chr4A	77	97.8	0.783398	0.98	1		Female-biased	non-breeding canary with T male to female
SDT_female-biased	chr15	93	97	0.957319	0.664	1		Female-biased	non-breeding canary with T male to female
SDT_female-biased	chr23	36	53.5	0.669363	0.992	1		Female-biased	non-breeding canary with T male to female
SDT_female-biased	chr11	93	94.9	0.979584	0.589	1		Female-biased	non-breeding canary with T male to female
SDT_female-biased	chr18	70	84.9	0.821785	0.942	1		Female-biased	non-breeding canary with T male to female
SDT_female-biased	chr14	102	108.8	0.936264	0.74	1		Female-biased	non-breeding canary with T male to female
SDT_female-biased	chr8	155	116.2	1.34809	0.0011	0.0352	sig	Female-biased	non-breeding canary with T male to female
SDT_female-biased	chr22	9	23.2	0.386781	0.999	1		Female-biased	non-breeding canary with T male to female
SDT_female-biased	chr26	28	43.5	0.641103	0.991	1		Female-biased	non-breeding canary with T male to female
SDT_female-biased	chr1B	7	9.3	0.750495	0.811	1		Female-biased	non-breeding canary with T male to female
SDT_female-biased	chr25	9	27	0.331691	1	1		Female-biased	non-breeding canary with T male to female
SDT_female-biased	chrLG2	0	0.7	0	1	1		Female-biased	non-breeding canary with T male to female
LDtoNS_female-biased	chrZ	260	398.3	0.640838	1	1		Female-biased	breeding male to non-breeding singing female
LDtoNS_female-biased	chr4	451	414.4	1.09376	0.071	1		Female-biased	breeding male to non-breeding singing female
LDtoNS_female-biased	chr7	311	278.6	1.12098	0.0599	1		Female-biased	breeding male to non-breeding singing female
LDtoNS_female-biased	chr19	163	166.6	0.977834	0.609	1		Female-biased	breeding male to non-breeding singing female
LDtoNS_female-biased	chr10	222	207.9	1.06976	0.222	1		Female-biased	breeding male to non-breeding singing female
LDtoNS_female-biased	chr27	118	112.5	1.04965	0.354	1		Female-biased	breeding male to non-breeding singing female
LDtoNS_female-biased	chr6	313	303.8	1.03154	0.341	1		Female-biased	breeding male to non-breeding singing female
LDtoNS_female-biased	chr13	162	179.4	0.900801	0.875	1		Female-biased	breeding male to non-breeding singing female
LDtoNS_female-biased	chr2	893	745.2	1.22396	3.42e-06	0.00010944	sig	Female-biased	breeding male to non-breeding singing female
LDtoNS_female-biased	chr5	506	511.7	0.988073	0.595	1		Female-biased	breeding male to non-breeding singing female
LDtoNS_female-biased	chr17	132	157.6	0.834809	0.964	1		Female-biased	breeding male to non-breeding singing female
LDtoNS_female-biased	chr3	642	658.9	0.972111	0.723	1		Female-biased	breeding male to non-breeding singing female
LDtoNS_female-biased	chr20	153	173.7	0.878275	0.917	1		Female-biased	breeding male to non-breeding singing female
LDtoNS_female-biased	chr1	715	631.8	1.14502	0.00297	0.09504		Female-biased	breeding male to non-breeding singing female
LDtoNS_female-biased	chr28	99	109.7	0.901616	0.82	1		Female-biased	breeding male to non-breeding singing female
LDtoNS_female-biased	chr24	77	93	0.82592	0.932	1		Female-biased	breeding male to non-breeding singing female
LDtoNS_female-biased	chr1A	574	515	1.12362	0.0161	0.5152		Female-biased	breeding male to non-breeding singing female
LDtoNS_female-biased	chr12	185	193.2	0.956549	0.704	1		Female-biased	breeding male to non-breeding singing female
LDtoNS_female-biased	chr21	104	98.7	1.05406	0.352	1		Female-biased	breeding male to non-breeding singing female
LDtoNS_female-biased	chr9	264	262.5	1.00592	0.483	1		Female-biased	breeding male to non-breeding singing female
LDtoNS_female-biased	chr4A	175	194.1	0.899126	0.887	1		Female-biased	breeding male to non-breeding singing female
LDtoNS_female-biased	chr15	175	192.7	0.905939	0.87	1		Female-biased	breeding male to non-breeding singing female
LDtoNS_female-biased	chr23	94	106.3	0.882643	0.858	1		Female-biased	breeding male to non-breeding singing female
LDtoNS_female-biased	chr11	201	188.4	1.06837	0.238	1		Female-biased	breeding male to non-breeding singing female
LDtoNS_female-biased	chr18	159	168.5	0.942379	0.745	1		Female-biased	breeding male to non-breeding singing female
LDtoNS_female-biased	chr14	187	216	0.862527	0.959	1		Female-biased	breeding male to non-breeding singing female
LDtoNS_female-biased	chr8	254	230.7	1.10443	0.111	1		Female-biased	breeding male to non-breeding singing female
LDtoNS_female-biased	chr22	46	46	0.999038	0.534	1		Female-biased	breeding male to non-breeding singing female
LDtoNS_female-biased	chr26	87	86.4	1.00712	0.502	1		Female-biased	breeding male to non-breeding singing female
LDtoNS_female-biased	chr1B	19	18.5	1.02642	0.512	1		Female-biased	breeding male to non-breeding singing female
LDtoNS_female-biased	chr25	30	53.6	0.557599	0.999	1		Female-biased	breeding male to non-breeding singing female
LDtoNS_female-biased	chrLG2	0	1.4	0	1	1		Female-biased	breeding male to non-breeding singing female
SDtoNS_female-biased	chrZ	242	351.8	0.676445	1	1		Female-biased	non-breeding male to non-breeding singing female
SDtoNS_female-biased	chr4	419	366.1	1.15392	0.0109	0.3488		Female-biased	non-breeding male to non-breeding singing female
SDtoNS_female-biased	chr7	249	246.2	1.01201	0.452	1		Female-biased	non-breeding male to non-breeding singing female
SDtoNS_female-biased	chr19	136	147.2	0.922456	0.799	1		Female-biased	non-breeding male to non-breeding singing female
SDtoNS_female-biased	chr10	197	183.7	1.07471	0.216	1		Female-biased	non-breeding male to non-breeding singing female
SDtoNS_female-biased	chr27	105	99.4	1.05739	0.338	1		Female-biased	non-breeding male to non-breeding singing female
SDtoNS_female-biased	chr6	280	268.4	1.04515	0.284	1		Female-biased	non-breeding male to non-breeding singing female
SDtoNS_female-biased	chr13	140	158.5	0.880802	0.907	1		Female-biased	non-breeding male to non-breeding singing female
SDtoNS_female-biased	chr2	730	658.4	1.12175	0.00833	0.26656		Female-biased	non-breeding male to non-breeding singing female
SDtoNS_female-biased	chr5	449	452	0.992787	0.56	1		Female-biased	non-breeding male to non-breeding singing female
SDtoNS_female-biased	chr17	114	139.2	0.815804	0.973	1		Female-biased	non-breeding male to non-breeding singing female
SDtoNS_female-biased	chr3	616	582	1.06409	0.115	1		Female-biased	non-breeding male to non-breeding singing female
SDtoNS_female-biased	chr20	140	153.5	0.910359	0.838	1		Female-biased	non-breeding male to non-breeding singing female
SDtoNS_female-biased	chr1	652	558.1	1.18578	0.000405	0.01296	sig	Female-biased	non-breeding male to non-breeding singing female
SDtoNS_female-biased	chr28	98	96.9	1.01186	0.482	1		Female-biased	non-breeding male to non-breeding singing female
SDtoNS_female-biased	chr24	76	82.2	0.923842	0.74	1		Female-biased	non-breeding male to non-breeding singing female
SDtoNS_female-biased	chr1A	471	455	1.03778	0.267	1		Female-biased	non-breeding male to non-breeding singing female
SDtoNS_female-biased	chr12	154	170.7	0.900086	0.875	1		Female-biased	non-breeding male to non-breeding singing female
SDtoNS_female-biased	chr21	98	87.2	1.12534	0.185	1		Female-biased	non-breeding male to non-breeding singing female
SDtoNS_female-biased	chr9	224	231.9	0.964836	0.685	1		Female-biased	non-breeding male to non-breeding singing female
SDtoNS_female-biased	chr4A	143	171.5	0.830252	0.975	1		Female-biased	non-breeding male to non-breeding singing female
SDtoNS_female-biased	chr15	153	170.3	0.896367	0.883	1		Female-biased	non-breeding male to non-breeding singing female
SDtoNS_female-biased	chr23	87	93.9	0.925259	0.748	1		Female-biased	non-breeding male to non-breeding singing female
SDtoNS_female-biased	chr11	181	166.5	1.08959	0.184	1		Female-biased	non-breeding male to non-breeding singing female
SDtoNS_female-biased	chr18	134	148.9	0.898161	0.865	1		Female-biased	non-breeding male to non-breeding singing female
SDtoNS_female-biased	chr14	175	190.8	0.915033	0.849	1		Female-biased	non-breeding male to non-breeding singing female
SDtoNS_female-biased	chr8	226	203.8	1.11263	0.104	1		Female-biased	non-breeding male to non-breeding singing female
SDtoNS_female-biased	chr22	44	40.7	1.08224	0.362	1		Female-biased	non-breeding male to non-breeding singing female
SDtoNS_female-biased	chr26	86	76.3	1.12843	0.197	1		Female-biased	non-breeding male to non-breeding singing female
SDtoNS_female-biased	chr1B	14	16.4	0.855765	0.738	1		Female-biased	non-breeding male to non-breeding singing female
SDtoNS_female-biased	chr25	31	47.4	0.652641	0.988	1		Female-biased	non-breeding male to non-breeding singing female
SDtoNS_female-biased	chrLG2	1	1.3	0.794893	0.754	1		Female-biased	non-breeding male to non-breeding singing female
SD_female-biased	chrZ	10	54	0.177332	1	1		Female-biased	non-breeding canary male to female
SD_female-biased	chr4	55	56.2	0.97737	0.584	1		Female-biased	non-breeding canary male to female
SD_female-biased	chr7	50	37.8	1.33908	0.0353	1		Female-biased	non-breeding canary male to female
SD_female-biased	chr19	21	22.6	0.927845	0.661	1		Female-biased	non-breeding canary male to female
SD_female-biased	chr10	33	28.2	1.17573	0.213	1		Female-biased	non-breeding canary male to female
SD_female-biased	chr27	12	15.3	0.783984	0.829	1		Female-biased	non-breeding canary male to female
SD_female-biased	chr6	46	41.2	1.12167	0.252	1		Female-biased	non-breeding canary male to female
SD_female-biased	chr13	19	24.3	0.776693	0.883	1		Female-biased	non-breeding canary male to female
SD_female-biased	chr2	101	101.1	0.999125	0.52	1		Female-biased	non-breeding canary male to female
SD_female-biased	chr5	73	69.4	1.05568	0.351	1		Female-biased	non-breeding canary male to female
SD_female-biased	chr17	26	21.4	1.22184	0.192	1		Female-biased	non-breeding canary male to female
SD_female-biased	chr3	91	89.4	1.02006	0.447	1		Female-biased	non-breeding canary male to female
SD_female-biased	chr20	28	23.6	1.19338	0.213	1		Female-biased	non-breeding canary male to female
SD_female-biased	chr1	81	85.7	0.940677	0.713	1		Female-biased	non-breeding canary male to female
SD_female-biased	chr28	17	14.9	1.1454	0.332	1		Female-biased	non-breeding canary male to female
SD_female-biased	chr24	23	12.6	1.84085	0.00707	0.22624		Female-biased	non-breeding canary male to female
SD_female-biased	chr1A	71	69.9	1.01758	0.464	1		Female-biased	non-breeding canary male to female
SD_female-biased	chr12	32	26.2	1.22812	0.158	1		Female-biased	non-breeding canary male to female
SD_female-biased	chr21	17	13.4	1.27386	0.204	1		Female-biased	non-breeding canary male to female
SD_female-biased	chr9	25	35.6	0.694929	0.973	1		Female-biased	non-breeding canary male to female
SD_female-biased	chr4A	30	26.3	1.14336	0.269	1		Female-biased	non-breeding canary male to female
SD_female-biased	chr15	29	26.1	1.11252	0.32	1		Female-biased	non-breeding canary male to female
SD_female-biased	chr23	15	14.4	1.0407	0.48	1		Female-biased	non-breeding canary male to female
SD_female-biased	chr11	20	25.6	0.77827	0.886	1		Female-biased	non-breeding canary male to female
SD_female-biased	chr18	31	22.9	1.3671	0.0657	1		Female-biased	non-breeding canary male to female
SD_female-biased	chr14	39	29.3	1.34403	0.0536	1		Female-biased	non-breeding canary male to female
SD_female-biased	chr8	29	31.3	0.924753	0.684	1		Female-biased	non-breeding canary male to female
SD_female-biased	chr22	5	6.2	0.799684	0.746	1		Female-biased	non-breeding canary male to female
SD_female-biased	chr26	18	11.7	1.54541	0.0597	1		Female-biased	non-breeding canary male to female
SD_female-biased	chr1B	3	2.5	1.19533	0.471	1		Female-biased	non-breeding canary male to female
SD_female-biased	chr25	4	7.3	0.548096	0.929	1		Female-biased	non-breeding canary male to female
SD_female-biased	chrLG2	0	0.2	0	1	1		Female-biased	non-breeding canary male to female
