## Supplemental Table 3 for "The gene expression profile of the song control nucleus HVC shows sex specificity, hormone responsiveness, and species specificity among songbirds"

### Sheet: cor_scoreTOtrait2_2021
PC	Plasma androgen		HVC volume		Sex		Sining
	Pearson's r	bonferroni-corrected P	Pearson's r	bonferroni-corrected P	Pearson's r	bonferroni-corrected P	Pearson's r	bonferroni-corrected P
PC1	-0.582848	6.37093e-05	-0.0431996	0.796774	0.304713	0.0527308	-0.508742	0.000682683
PC2	-0.479546	0.00151159	-0.728812	2.12272e-07	-0.905248	4.43663e-16	-0.213319	0.180525
PC3	-0.33911	0.0300874	0.268186	0.103533	0.246013	0.121028	0.148402	0.35445
PC4	0.293623	0.0624244	0.0450905	0.788077	0.0868691	0.589159	0.0227412	0.887767
PC5	0.153616	0.337603	0.24185	0.143502	0.0913495	0.570019	0.582965	6.3442e-05
PC6	-0.0207061	0.897755	-0.130128	0.436164	0.0158172	0.92181	-0.0684617	0.670609
PC7	0.00454009	0.977525	0.150108	0.36837	0.0102007	0.949529	0.106585	0.50716
PC8	0.12504	0.436009	-0.341761	0.0357219	-0.0436747	0.786287	-0.286887	0.0689721
PC9	-0.0347175	0.829385	-0.143369	0.3905	-0.00201901	0.990004	-0.249366	0.115882
PC10	0.0438939	0.785239	-0.187846	0.258743	0.00186751	0.990754	-0.0158534	0.921632
PC11	0.069475	0.666016	-0.0191283	0.909249	-0.00390697	0.980659	-0.0316572	0.84423
PC12	0.0252487	0.875484	-0.0200635	0.904832	-0.00122307	0.993945	0.00798494	0.960483
PC13	-0.166818	0.297204	-0.109633	0.51232	0.02052	0.89867	-0.0813773	0.613001
PC14	-0.141425	0.377777	0.126497	0.449182	0.0150779	0.925454	0.0435313	0.786972
PC15	0.0832287	0.604918	-0.0813673	0.627227	-0.0387326	0.809997	-0.1802	0.259566
PC16	0.0200811	0.900826	-0.000771375	0.996333	-0.0143454	0.929067	-0.133928	0.403828
PC17	-0.100754	0.530799	-0.217641	0.189313	0.00365848	0.981889	-0.196762	0.217566
PC18	0.0116346	0.942446	0.052978	0.752085	0.0287063	0.858596	0.0728725	0.650704
PC19	0.0399865	0.803964	0.0844292	0.614281	0.00437958	0.978319	0.0339208	0.833244
PC20	0.130002	0.417869	-0.0573308	0.732436	-0.0329315	0.838042	0.151918	0.343033
PC21	0.0568054	0.724262	0.0208695	0.901027	-0.0285149	0.859529	0.0826868	0.607279
PC22	-0.0169968	0.915999	-0.0579919	0.729466	0.0392322	0.807592	-0.00760345	0.962369
PC23	-0.0775463	0.62987	0.263656	0.109723	0.0168552	0.916697	0.076803	0.633165
PC24	0.00904532	0.95524	-0.0991111	0.553842	0.0125978	0.93769	-0.0282574	0.860785
PC25	0.207581	0.192813	-0.123006	0.461896	0.00221694	0.989024	-0.00525371	0.973994
PC26	-0.0213819	0.894437	0.146911	0.378774	-0.00057803	0.997138	0.00543901	0.973077
PC27	0.0517975	0.747737	-0.121212	0.468501	-0.0135933	0.932777	0.0643535	0.689352
PC28	0.132148	0.410158	-0.0432859	0.796376	0.00554301	0.972562	0.0328388	0.838492
PC29	0.100897	0.530214	-0.205755	0.215234	0.00924677	0.954244	0.0497997	0.757166
PC30	-0.00324457	0.983937	-0.00265297	0.987388	-0.000547197	0.997291	0.00274296	0.98642
PC31	0.0219395	0.8917	0.0697489	0.677333	0.0213161	0.89476	-0.020949	0.896563
PC32	-0.0380746	0.813167	-0.134343	0.421317	-0.00953532	0.952818	-0.0773984	0.630525
PC33	-0.0716782	0.656071	0.016677	0.920839	0.00699713	0.965368	-0.0204935	0.8988
PC34	-0.0208914	0.896846	-0.0580138	0.729368	-0.0155063	0.923342	0.0406908	0.800581
PC35	-0.0286774	0.858737	-0.0506078	0.762851	0.000571725	0.997169	-0.0857068	0.594171
PC36	0.0101496	0.949782	-0.00587641	0.972068	-0.00539455	0.973297	-0.0514507	0.749371
PC37	-0.0537007	0.738787	-0.0217743	0.896758	-0.0074477	0.963139	-0.061122	0.704225
PC38	0.0115797	0.942717	-0.0319839	0.84882	0.0203427	0.899541	0.0214851	0.89393
PC39	-0.04244	0.792193	-0.0709638	0.672024	0.00291247	0.985581	-0.0142275	0.929648
PC40	0.0120261	0.940512	-0.0247641	0.882675	0.015408	0.923827	0.00049609	0.997544
PC41	-0.70751	2.31267e-07	0.0471163	0.778789	-0.085547	0.594861	-0.134918	0.400327
